# SCALiR: a web application for automating absolute quantification of mass spectrometry-based metabolomics data

**DOI:** 10.1101/2023.08.16.551807

**Authors:** Stephanie L. Bishop, Luis F. Ponce-Alvarez, Soren Wacker, Ryan A. Groves, Ian A. Lewis

**Affiliations:** Department of Biological Sciences, University of Calgary, 2500 University Dr NW, Calgary, AB, Canada, T2N 1N4

## Abstract

Metabolomics is an important approach for studying complex biological systems. Quantitative liquid chromatography-mass spectrometry (LC-MS)-based metabolomics is becoming a mainstream strategy but presents several technical challenges that limit its widespread use. Computing metabolite concentrations using standard curves generated from standard mixtures of known concentrations is a labor-intensive process which is often performed manually. Currently, there are few options for open-source software tools that can automatically calculate metabolite concentrations. Herein, we introduce SCALiR (Standard Curve Application for determining Linear Ranges), a new web-based software tool specifically built for this task, which allows users to automatically transform LC-MS signal data into absolute quantitative data (https://www.lewisresearchgroup.org/software). The algorithm used in SCALiR automatically finds the equation of the line of best fit for each standard curve and uses this equation to calculate compound concentrations from their LC-MS signal. Using a standard mix containing 77 metabolites, we found excellent correlation between the concentrations calculated by SCALiR and the expected concentrations of each compound (R^2^ = 0.99) and that SCALiR reproducibly calculated concentrations of mid-range standards across ten analytical batches (average coefficient of variation 0.091). SCALiR offers users several advantages, including that it (1) is open-source and vendor agnostic; (2) requires only 10 seconds of analysis time to compute concentrations of >75 compounds; (3) facilitates automation of quantitative workflows; and (4) performs deterministic evaluation of compound quantification limits. SCALiR provides the metabolomics community with a simple and rapid tool that enables rigorous and reproducible quantitative metabolomics studies.

---

Metabolomics is a mainstream approach for studying complex biological systems, ranging from cancer^1^, infectious diseases^2^, host-microbiome interactions^3^, and microbial engineering^4,5^. The common thread among these diverse disciplines is that they all have a common need to accurately identify and quantify molecules in complex biological mixtures. Although such analyses are becoming more common in many metabolomics facilities, collecting absolute quantitative data for metabolites analyzed via routine liquid chromatography-mass spectrometry (LC-MS) analyses remains challenging^6–8^.

One of the main complications of LC-MS is that the response factor of each instrument varies day-to-day and sample-to-sample, and as a result, standard reference compounds used to calibrate signal intensities need to be acquired frequently in order to enable robust quantification^9^. These additional logistical complications of acquiring and analyzing data for standard reference materials currently make absolute quantitative metabolomics studies the exception rather than the rule and limits direct comparison between datasets obtained in different batches. Absolute quantification of metabolite signals makes it possible to directly compare data across large-cohort studies and facilitates the analysis of metabolic flux through networks^6^. Although there are many tools and resources available for metabolomics data visualization and interpretation^10^, there is a critical gap in software for performing absolute quantification of metabolomics data. Several commercial tools such as Thermo Fisher’s TraceFinder™ and open-source software packages such as Skyline for Small Molecules^11^ can determine quantitative metabolomics values from raw instrumen-tal data but require extensive user input to complete these analyses.

Most quantitative metabolomics studies conduct this work manually. This requires fitting linear curves and removing points that do not fall in the linear range, which is a time-consuming process that requires considerable analyst expertise. There are no universally accepted parameters for determining the upper and lower limits of quantification (ULOQ and LLOQ, respectively) of a compound and ensuring linearity of the curve fitting. The LLOQ is often defined by instrumental baseline noise and calculated with a numerical parameter such as 10% or a fixed multiple of the relative standard deviation of a blank matrix^12–14^. The LLOQ can also be calculated with a formula based on the percent deviation from the nominal concentration at the lowest calibrator concentration^15^. Furthermore, the process of determining the ULOQ can be complicated because numerical parameters of the curve fitting, such as homoscedasticity (equal distribution of residuals) and standard deviation of the regression, need to be considered to ensure a valid linear fit across the range of standard concentrations^16^. These challenges make the process of fitting standard curves difficult to automate and results in many investigators choosing to omit metabolite quantification from their studies.

For these reasons, there is an urgent need for software that automatically detects the upper and lower limits of quantification and the line of best fit for a series of standards and uses these data to automatically calculate the concentrations of metabolites in a sample. Herein, we introduce SCALiR (Standard Curve Application for determining Linear Ranges), a new tool designed specifically for this task. This software uses a novel algorithm that leverages a basic logarithmic property and general characteristics of LC-MS data to automatically determine the ULOQ, LLOQ, and line of best fit for external calibration standards. Using these values, SCALiR automatically transforms LC-MS peak data into absolute quantitative data. We show that SCALiR automatically generates data comparable to those obtained via manual curve fitting by an expert analyst. We then illustrate how the tool can be used to correct batch effects in large cohorts and facilitate metabolic boundary flux analysis.
