## Supplemental Data 3 for "SCALiR: a web application for automating absolute quantification of mass spectrometry-based metabolomics data"

label	metaGroupId	groupId	goodPeakCount	medMz	medRt	maxQuality	adductName	isotopeLabel	compound	compoundId	formula	expectedRtDiff	ppmDiff	parent	Blank_1	Blank_2	Blank_3	Blank_4	Blank_5	Standard_1_1	Standard_1_2	Standard_1_3	Standard_2_1	Standard_2_2	Standard_2_3	Standard_3_1	Standard_3_2	Standard_3_3	Standard_4_1	Standard_4_2	Standard_4_3	Standard_5_1	Standard_5_2	Standard_5_3	Standard_6_1	Standard_6_2	Standard_6_3	Standard_7_1	Standard_7_2	Standard_7_3	Standard_8_1	Standard_8_2	Standard_8_3	Standard_9_1	Standard_9_2	Standard_9_3	Standard_10_1	Standard_10_2	Standard_10_3
	1	1	14	88.040421	8.556	0.826676			Alanine (1)	Alanine	C3H7NO2	0.029	0.173316	88.040421	6647.17	10393.01	235.26	1378.67	1172.89	1116046.62	1179010.88	974754.94	199402.39	259875.5	291256.88	27309.13	19247.93	25272.66	5207.37	8415.84	4735.14	3768.99	3867.48	2831.98	1832.53	2630.68	1533.62	1958.92	3045.75	1783.32	2573.05	1774.29	2491.5	2401.15	3960.69	3843.71	2065.24	4247.97	3500.25
	2	2	28	173.104309	8.632	0.850403			Arginine (1)	Arginine	C6H14N4O2	0.008	0.528887	173.104309	75444.08	62029.06	453.33	0	0	26362272	27363024	26248890	7968464	9315748	9102334	2635987.75	3027710	3175216.75	697095.44	751199.5	710399.69	144415.48	165885.78	185147.25	38449.1	41239.19	42567.93	6145.35	14001.05	13064.12	2104.21	7255.4	7971.82	0	10122.1	14891.88	0	19665.04	20363.46
	3	3	23	131.046143	8.233	0.850705			Asparagine (1)	Asparagine	C4H8N2O3	0.004	0.582191	131.046143	22804.36	27787.35	705.14	0	2311.23	30907694	31398238	28907184	10304625	12019904	13073341	1651586.62	1514890.38	1524733.88	213653.05	267627.03	209192.38	44809.48	49819.97	48658.02	10370.05	8599.15	12041.73	3164.75	2923.58	5386.27	3044.98	2612.65	3026.49	1667.17	2029.44	8394.69	1588.46	8162.54	9537.11
	4	4	3	74.024773	8.037	0.709868			Glycine (1)	Glycine	C2H5NO2	0.027	0.309196	74.024773	0	2009.7	0	0	0	1024602	860794.19	1007340.94	63251.12	82169.01	75104.57	6091.46	7707.7	9976.62	3106.99	1211.69	1948.05	0	908.37	1169.9	1266.63	0	1399.29	969.14	864.59	1980.63	0	0	1082.17	0	1029.18	1416.1	0	0	1392.71
	5	5	29	154.062149	8.63	0.849593			Histidine (1)	Histidine	C6H9N3O2	0.001	0.297129	154.062149	126247	145843.89	214.21	1974.65	1597.76	69031664	76274432	65005552	20122078	22376800	21201882	2926154.75	3280257.25	3222714.75	583781.31	697024.56	536544.81	109151.48	130762.72	160724.06	24698.89	37285.89	38306.73	5097.91	13345.11	16316.9	3075.3	15156.82	14289.03	1397.37	16551.02	19591.62	0	38364.01	37115.52
	6	6	8	145.098221	8.672	0.854516			Lysine (1)	Lysine	C6H14N2O2	0.006	0.210324	145.098221	0	0	0	0	1437.5	3948662.75	3831114.75	3799540.75	1081411.75	1611382.38	1489403.12	4271.08	16224.82	31680.49	0	1569.9	2337.64	0	0	0	0	0	0	0	0	0	1074.26	0	0	0	0	0	0	0	0
	7	7	22	148.043793	7.171	0.845541			Methionine (1)	Methionine	C5H11NO2S	0.038	0.103069	148.043793	19801.03	17512.94	0	0	3041.64	13270167	13910125	12610143	1809285.5	2670388.25	2713404	274460.78	352343.97	336181.59	68679.12	69614.32	67346.15	14221.73	18329.9	18274.36	2638.4	14384.14	9153.64	5057.37	2838.34	4196.71	2193.96	5551.8	7361.17	2909.64	3491.53	8407.6	2572.23	10831.63	9013.51
	8	8	8	114.056061	7.678	0.842472			Proline (1)	Proline	C5H9NO2	0.03	0.066892	114.056061	4977.9	2114.13	0	2533.85	2834.19	248991.14	249235.11	276542.28	38442.8	43538.02	48295.25	9675.65	6949.69	3331.3	3002.54	3655.32	2685.49	3392.54	4534.98	1760.43	3445.72	3548.16	4399.43	2063.49	2737.05	2107.36	3221.38	2445.97	3507.25	2319.76	2833.54	3566.62	2432.91	5257.35	3262.51
	9	9	18	203.082535	7.039	0.850776			Tryptophan (1)	Tryptophan	C11H12N2O2	0.018	0.300544	203.082535	17709.8	17394.02	0	0	0	4775745	5675626	4763456.5	1740560.38	2904594	2165569.75	471978.59	438689.38	482994.91	107709.57	117913.65	97251.41	27694.47	26429.65	26437.26	5476.77	2518.53	6046.68	0	0	0	0	2333.69	0	0	0	0	0	2673.02	3290.85
	10	10	30	132.030212	8.535	0.850904			Aspartate (1)	Aspartate	C4H7NO4	0.013	0.11557	132.030212	186383.05	191837.55	5242.85	7107.64	8053.94	20009946	19837122	19413622	4529346.5	5413840.5	5818032	651315.38	726901.25	803175.75	104101.81	146823.77	148404.19	24977.3	29122.97	43398.08	10250.02	11579.27	21833.48	2997.92	8730.69	10900.89	3707.47	10381.69	12252.98	5762.23	18318.36	32167.43	5311.68	48392.8	34838.02
	11	11	3	120.012482	7.658	0.611726			Cysteine (1)	Cysteine	C3H7NO2S	0.035	0.063572	120.012482	2160.81	4250.92	157.45	0	0	1397244.88	1435071.38	1412465.5	180678.2	206497.45	204191.95	27985.37	29162.47	31705.12	4385.98	5598.87	9016.94	2078.14	1924.72	3148.84	0	0	1202.2	0	0	1179.81	0	0	1256.32	0	1881.97	0	0	1874.4	1512.95
	12	12	33	146.045883	8.321	0.848336			Glutamate (1)	Glutamate	C5H9NO4	0.01	0	146.045883	190127.89	55252.62	7167.52	11801.57	7582.45	30163558	35392288	29684320	12748048	14015424	13407815	3396099.75	3599492	3562319.25	452947.66	360305.91	481544.75	92650.75	103744.69	105280.09	28225.99	22442.3	39738.65	9381.56	13809.46	11521.24	9410.59	9826.69	15187.24	9922	12341.94	22609.59	8629.03	16446.54	18806.5
	13	13	24	145.061813	8.223	0.854653			Glutamine (1)	Glutamine	C5H10N2O3	0.025	0.315564	145.061813	28587.16	31401.11	0	0	0	31530168	31554226	29751670	11619648	13925268	14150545	2310506.25	2056286.88	1977963.12	335228.66	363067.84	323148.28	73567.51	66454.05	74721.73	12798.5	17676.48	16247.07	1571.93	7903.47	8429.15	0	4508.31	3367.68	0	4533.38	5186.23	0	8110.79	10174.66
	14	14	0	130.08728	6.829	0.144688			Leucine (1)	Leucine	C6H13NO2	0.013	0.586482	130.08728	18662.81	21116.61	0	0	2872.93	217975.83	223688.39	203229.58	76466.02	84894.09	65641.4	34197	29554.67	30991.45	8543.99	14766.5	14055.21	13821.11	11644.29	11525.17	5218.42	10909.2	2668.79	3658.65	5756.08	5342.53	9551.89	7914.59	7718.7	13407.24	10458.33	6114.83	3683.89	8093.11	12533.83
	15	15	0	130.08728	6.98	0.097985			Isoleucine (1)	Isoleucine	C6H13NO2	0.021	0.586482	130.08728	10609.67	18588.15	0	2990.1	6128.21	349320.75	365648.72	423725.34	146402.62	197291	132414.42	38286.96	34901.86	39073.95	9952.5	16587.42	11617.43	9920.69	11791.57	9182.59	9579.25	8646.61	6927.28	14441.69	4271.72	4842.08	9055.3	11720.46	8750.95	6317.67	7813.58	11343.13	9470.65	10872.92	15589.07
	16	16	15	164.071655	6.794	0.847129			Phenylalanine (1)	Phenylalanine	C9H11NO2	0.032	0.279002	164.071655	22452.6	18860.37	0	3856.36	4493.59	817127	871309.75	1102098.62	389318.75	415382.59	361483.66	136584.06	152998.91	160238.73	36823.21	37455.41	43829.26	18096.94	8322.01	15558.38	5208.22	5006.18	11811.71	4186.73	3930.96	5697.73	2766.2	6466.42	4518.28	3386.85	4388.15	11600.4	4831.88	5312.56	16222.91
	17	17	20	104.035309	8.215	0.849007			Serine (1)	Serine	C3H7NO3	0.011	0.073335	104.035309	21017.64	17677.99	680.36	0	0	20127530	18478502	18772118	5872313.5	6805362.5	6580428	1058130.62	1042418.81	999021.81	125362.75	139998.23	124412.66	20449.1	29282.35	31534.53	5252.23	6567.47	8991.72	0	1581.82	2139.54	0	2820.69	1975.88	0	1279.22	6194.28	0	2771.87	4712.3
	18	18	24	118.05101	8.055	0.851896			Threonine (1)	Threonine	C4H9NO3	0.031	0.387768	118.05101	29070.77	23363.76	0	0	1707.93	43770460	35126172	42263744	5644551.5	6118974.5	6294154	751836.5	819917.19	845100.31	147605.56	142440.8	151505.89	25031.12	26998.53	30485.29	4179.87	6081.66	7525.05	1497.11	4419.23	5754.83	1145.22	1461.89	2788.12	1429.9	3476.17	3083.9	1282.74	6282.38	7885.5
	19	19	17	180.066605	7.434	0.849891			Tyrosine (1)	Tyrosine	C9H11NO3	0.004	0.08474	180.066605	9520.77	4867.12	0	0	0	8393948	7863490.5	8572894	1377586.88	2224492.25	1590534.88	224746.31	262297.09	299373.88	53823.68	52901.67	56878.5	14318	13616.97	18129.29	3281.41	2071.49	2516.83	1520.04	0	0	0	0	0	0	0	2299.31	0	2043.99	2128.68
	20	20	13	116.071724	7.535	0.850282			Valine (1)	Valine	C5H11NO2	0.066	0.19719	116.071724	3720.62	5078.6	0	3916.37	3305.8	233865.67	257351.25	234435.92	49664.17	83094.92	59302.86	9190.58	9625.02	22302.03	9663.2	3646.56	3492.54	5642.21	2814.99	3627.62	3116.6	3152.62	5692.06	4409.45	3569.17	6153.55	4444.14	6094.34	3373.98	3357.49	4541.23	2647.86	3364.73	5322.19	5249.36
	21	21	25	160.061508	4.379	0.848506			Acetyl-Threonine (1)	Acetyl-Threonine	C6H11NO4	0.047	0.190662	160.061508	10606.79	14151.29	0	0	0	284303872	334872736	259106368	81540192	95230176	87272296	22007556	22190470	19004486	5707962.5	6584436.5	6256463.5	1345575	1324665.62	1314345.25	248194.33	303500.34	374281.34	54509.78	54140.42	74875.38	10040.03	20338.02	23477.07	1998.31	5176.77	8396.81	0	2180.67	5748.55
	22	22	23	174.040726	5.463	0.852298			N-Acetyl-Aspartate (1)	N-Acetyl-Aspartate	C6H9NO5	0.056	0.438368	174.040726	13734.93	8129.35	0	0	0	444373216	479128320	412256608	151566512	141454448	146528768	21206910	20557642	23102790	3622629.75	4726925.5	3895880	787935.81	750490.19	931858	156835.3	160757.62	205836.23	39951.11	41787.84	48144.39	5454.09	9815.34	7923.06	1779.57	2388.09	3168.37	1518.65	2608.11	2770.36
	23	23	18	220.082642	5.37	0.845493			N-Acetyl-Glucosamine (1)	N-Acetyl-Glucosamine	C8H15NO6	0.062	0.069332	220.082642	0	0	0	0	0	9609297	12481293	10739391	3838595.25	4775442.5	5309790	952867.5	1041581.94	930556.31	217239.69	233131.42	240225.42	37885.47	37324.78	44094.81	8557.99	11722.77	10117.19	3672.11	2115.61	2616.32	0	0	0	0	0	0	0	0	0
	24	24	25	188.056458	4.932	0.84211			N-Acetyl-Glutamate (1)	N-Acetyl-Glutamate	C7H11NO5	0	0.081139	188.056458	12531.59	15873.2	0	0	0	387707552	476285024	432972128	101124512	123021016	122254472	25411536	25942390	23145990	6028824	6870288.5	6629334	1441476.38	1272006.12	1366494.38	258690.17	348436.16	296740.28	58074.01	80251.93	92609.93	12579.83	25025.63	22227.93	2864.63	3019.67	5508.87	0	2707.45	6157.95
	25	25	24	187.072388	5.831	0.845639			N-Acetyl-Glutamine (1)	N-Acetyl-Glutamine	C7H12N2O4	0.079	0.244699	187.072388	9507.42	6684.94	0	0	0	108308328	132799800	124910936	36041156	39073760	37011960	8058677.5	9209119	9185749	2064218	2333629.5	2936162.25	540456.56	488949.66	502898.53	96552.59	114171.94	113105.13	26045.02	28869.27	33448.96	5034.07	8994.73	10320.81	1622.09	1758.93	2529.71	0	5123.93	2604.09
	26	26	20	116.035339	3.78	0.794518			N-Acetyl-Glycine (1)	N-Acetyl-Glycine	C4H7NO3	0.119	0.197252	116.035339	13960.11	14593.13	0	3666.55	12371.59	113538944	131563392	108958336	45487244	57611248	48941420	14689597	15848336	13033508	4237190	5346158.5	5154713.5	1061568.62	983312.81	1109316.62	196785.02	255770.12	331137.5	60254.34	59285.82	36595.73	17797.28	15179.8	28595.18	12066.89	18939.87	23558.44	9967.45	11381.16	12636.2
	27	27	27	172.097855	1.662	0.846934			N-Acetyl-Leucine (1)	N-Acetyl-Leucine	C8H15NO3	0.05	0.354654	172.097855	10131.6	12616.32	224.94	1262.48	3198.03	275516832	272410080	254356096	124295232	141186816	132205608	55023524	58063200	61967920	14045247	18831760	18625588	4931354	4575632.5	5116849.5	1334981.62	1286286.5	1308914.62	284173.03	392319.75	331755.66	68382.9	75123.4	70027.66	24399.39	22102.08	23811.38	13716.42	10884.45	11022.59
	28	28	25	190.054245	2.664	0.848016			N-Acetyl-Methionine (1)	N-Acetyl-Methionine	C7H13NO3S	0.072	0.481719	190.054245	2569.61	3461.61	0	0	0	109166792	119648936	106652864	59481628	83831512	71978488	28264886	30730654	34387612	9628939	9361571	10684309	2938174.25	2930613	3239083.25	782880.19	956743	946056.5	213552.06	177465.25	201875.31	43454.75	40421	36060.65	7863.06	11143.63	14452.25	4025.12	2408.45	7070.6
	29	29	24	206.082199	2.486	0.773231			N-Acetyl-Phenylalanine (1)	N-Acetyl-Phenylalanine	C11H13NO3	0.007	0.296169	206.082199	1244231.5	5497.3	5943.51	5496.72	9035.94	110352384	103055616	101322824	57189596	62102260	52719652	25202846	21029928	25940304	9309063	9468508	9296947	2607641.75	2640826	3087004.75	863896.31	841963.31	961449.94	296717.97	199559.33	205816.92	135644.47	50003.78	57874.16	147259.33	8481.48	24988.97	10090.54	7921.04	15364.53
	30	30	23	184.001556	9.038	0.850502			O-Phospho-L-Serine (1)	O-Phospho-L-Serine	C3H8NO6P	0.033	0.497565	184.001556	44287.38	44409.96	444.91	1723.3	0	7960986	10281808	7984701.5	1935142.38	2613566.25	2840337.25	435437.28	510527.47	475941.16	62376.33	88483.24	76679.17	14911.27	18377.07	24172.94	3234.15	6262.03	7707.05	0	2403.28	3306.27	0	2288.9	2615	0	6972.64	7949.56	0	16698.48	14852.47
	31	31	15	101.024284	0.872	0.820487			Acetoacetate (1)	Acetoacetate	C4H6O3	0.057	1.359365	101.024284	0	2662.85	267.21	1716.46	0	16126840	15167055	16573525	3192293.25	4028531.75	2924078.25	733002.5	819564.19	846985.56	151443.83	188808.2	211860.92	36687.17	39781.36	44206.64	15253.8	12399.92	17260.66	4586.57	2784.48	3412.92	0	2484.13	2300.25	0	0	0	0	0	0
	32	32	13	145.014236	8.749	0.832585			Alpha Ketoglutarate (1)	Alpha Ketoglutarate	C5H6O5	0.411	0.105223	145.014236	16939.18	16102.77	0	0	0	25875392	24262102	22008758	6953310	7606090.5	7528432.5	107604.56	157971.83	241490.61	7832.99	7308.43	3782.87	0	1752.79	1454.43	0	0	0	0	0	0	0	0	1289.52	0	1571.14	0	0	3392.28	2485.71
	33	33	20	151.061157	4.723	0.807954			Arabitol (1)	Arabitol	C5H12O5	0.106	0.303032	151.061157	5586.03	11378.17	0	0	0	35935380	45249984	35868952	12531021	16127885	15453085	3487855	3590495.75	3219480.75	795949.69	1085167.5	1050469.5	148434.56	138663.73	156935.61	28192.01	32836.24	43450.54	8009.36	9553.69	18552.72	1828.66	2480.82	8243.25	0	4537.72	6820.76	1373.37	4934.59	9512.74
	34	34	17	338.989044	9.899	0.841927			Fructose1-6 Bisphosphate (1)	Fructose1-6 Bisphosphate	C6H14O12P2	0.071	0.810228	338.989044	12593.71	13457.68	0	0	0	5286114.5	5572046.5	5520518.5	885378	1095109.75	1040719.81	141794.88	174029.81	176009.5	20601.33	27634.68	34017.98	6030.04	8900.95	10859.26	0	1433.45	1303.02	0	998.33	0	0	1162.17	1211.63	0	2516.86	2545.89	0	3661.6	1394.74
	35	35	22	115.003677	4.182	0.838549			Fumarate (1)	Fumarate	C4H4O4	0.048	0.06634	115.003677	5785.9	12639.61	767.73	11050.63	21068.58	157054224	169325040	148338416	42986320	49055308	54617648	12882415	12954561	14158771	3304290.75	3247098	4134766	810974.25	725009	822259.75	152028.12	147091.91	241219.94	40373.26	42090.87	49887.8	23847.85	11244.55	15812.42	3812.09	14447.08	8571.72	10750.92	5359.28	17635.2
	36	36	18	179.056046	5.241	0.833168			Glucose (1)	Glucose	C6H12O6	0.227	0.340872	179.056046	4740.16	2132.81	0	0	0	9886139	11418907	8588043	3205720	3785483.25	3275104	682711	739067.19	685739.94	144756.52	187897.88	182832.77	36215.47	24945.77	29775.69	7351.19	4619.91	9838.51	4411.91	2027.5	2410.27	0	0	0	0	0	0	0	0	1826.5
	37	37	24	259.0224	8.758	0.853223			Glucose-6-Phosphate (1)	Glucose-6-Phosphate	C6H13O9P	0.028	0.235637	259.0224	21033.69	18630.23	0	0	0	14953971	14115965	13999381	4049470	4086051.25	4462887	903712.81	1059021.88	1023481	185869.19	214582.55	215947.44	38698.99	51204.79	54867.05	9563.04	14923.21	11806.25	2182.62	2038.74	4279.26	0	1228.64	1327.62	0	1769.84	2702.41	0	7496.19	3921.01
	38	38	25	129.019333	2.534	0.84491			Itaconate (1)	Itaconate	C5H6O4	0.349	0	129.019333	4198.72	8908.71	192.44	1398.61	2755.87	146433568	134995264	137908976	77251528	84325800	82910424	25815238	23937750	33043704	8831425	8769073	8448785	1978350.62	2003355.38	2254991	516796.16	550124.12	574864.5	104085.81	113941.04	94593.18	28068.84	26222.12	23269.54	8726.07	7396.23	10885.91	3210.49	4287.33	3802.75
	39	39	35	117.019318	1.79	0.852524			Succinate (1)	Succinate	C4H6O4	0.117	0.130395	117.019318	100034.75	46681.22	2877.26	29227.15	14706.53	211149968	216678016	231415360	93932488	106707032	89908800	33682580	36498780	44325656	12082196	11415828	12136957	3275062	3322311	3453143	683807.69	829929.19	998023.56	222971.83	245838.83	200990.55	65444.27	63001.64	71775.78	36623.93	40568.59	86439.22	56177.67	69834.84	84140.74
	40	40	15	346.056061	8.526	0.854001			Adenosine monophosphate (1)	Adenosine monophosphate	C10H14N5O7P	0	0.705495	346.056061	1671.51	1281.68	0	0	0	1543640	1658692.5	1497601	423750.91	489230.16	427904.22	89887.4	111798.88	100188.68	16656.08	24092.07	26659.63	5829.57	7137.62	5759.97	1242.25	0	2194.85	0	0	0	0	0	0	0	0	0	0	0	0
	41	41	21	157.025406	5.615	0.843939			DihydroOrotate (1)	DihydroOrotate	C5H6N2O4	0.007	0.48587	157.025406	1774	2459.49	171.12	0	0	63930436	79185928	66372020	17463002	19873954	18107994	3467577	4010813	4282620.5	858316.06	1016024.5	1026038.19	202584.05	150544.95	188731.08	50345.97	44338.34	33324.63	8504.53	10177.96	11202.01	3963.88	1768.38	2540.73	1394.4	0	1429.44	0	0	0
	42	42	27	178.050827	1.947	0.847422			Hippurate (1)	Hippurate	C9H9NO3	0.147	0.771291	178.050827	5231.53	5691.68	0	990.2	0	155348784	202284464	164756672	84886568	101143880	87313736	37281412	44792736	45109620	13888340	14735425	14096415	4528974.5	4389062.5	4997405.5	1250358.25	1285234	1243414.38	290137.38	320529.53	250415.75	54671.16	79341.79	72959.59	15627.08	19077.49	21422.73	5734.63	2568.32	6625.05
	43	43	3	147.066284	2.001	0.685779			Mevalonate acid (1)	Mevalonate acid	C6H12O4	0.232	0	147.066284	0	0	174.63	0	0	735393.81	661611.44	627605.19	172773.36	241599.42	206443.95	86352.3	83321.16	74912.2	32801.06	37539.75	27481.93	8790.17	9670.68	6524.05	2374.28	2193.15	2224.13	2090.28	0	2335.41	0	0	0	0	0	1582.45	0	1723.53	0
	44	44	0	179.056046	7.019	0.098125			Myoinositol (1)	Myoinositol	C6H12O6	0.249	0.340872	179.056046	2370.38	0	134.08	0	0	275916.78	270988.41	256155.11	87620.35	104161.88	84126.42	24700.13	19711.87	23365.99	5971.35	4772.35	5409.17	2225	0	2264.56	2030.61	0	0	0	0	2285.96	0	0	0	0	0	0	0	0	0
	45	45	16	155.009811	6.778	0.85226			Orotate (1)	Orotate	C5H4N2O4	0.08	0.098438	155.009811	0	0	0	0	0	47548620	45961456	44298688	6713646.5	8337914.5	8268860	791507.75	895452.06	947851.5	169089.7	163769.31	159391.89	34092.6	35984.7	34445.83	7751.85	8135.29	8355.57	3536.13	0	0	0	0	0	0	0	0	0	0	0
	46	46	13	163.061188	2.087	0.857697			Rhamnose (1)	Rhamnose	C6H12O5	0.079	0.093577	163.061188	0	0	0	0	0	1537126.38	2017397.38	1751605.88	744763.19	1192905.12	752992.81	265496.09	303923.47	293287.78	84440.66	107143.97	101151.97	18244.98	17804.96	26536.91	9036.71	5436.54	7555.86	0	0	0	0	0	0	0	0	2196.8	0	0	0
	47	47	27	173.04541	3.627	0.840603			Shikimate (1)	Shikimate	C7H10O5	0.097	0.793601	173.04541	2840.12	6426.11	0	0	0	97006328	134563904	112101208	47939316	60543872	58415104	18027164	16878274	16319772	4664884	5796761.5	6044369.5	1193214.12	1092912	1422390.62	244138.92	276729.75	426419.97	72415.34	68584.07	76144.73	11850.7	19790.13	18567.95	0	4661.16	5930.76	1547.92	2072.3	4866.79
	48	48	0	341.109222	7.51	0.174508			D-Lactose (1)	D-Lactose	C12H22O11	0.532	0.805192	341.109222	0	0	0	0	0	131907.09	133899.42	118683.98	47762.96	40801.21	38715.34	3783.23	6957.52	6287.43	1981.71	0	2173.67	0	0	0	0	0	0	0	0	0	0	0	0	0	0	0	0	0	0
	49	49	12	341.10907	8.049	0.849525			Trehalose (1)	Trehalose	C12H22O11	0.016	0.357863	341.10907	1524.32	0	0	1526.53	0	852938.25	797333.5	925282.06	195330	230042.8	246134.89	67349.27	62977.93	59196.95	9016.82	11366.82	11682.25	1679.33	1516.58	1498.77	0	0	1162.65	0	0	0	0	0	0	0	1131.52	1071.95	0	0	0
	50	50	13	116.071724	7.542	0.850282			Betaine (1)	Betaine	C5H11NO2	0.129	0.19719	116.071724	3720.62	5078.6	0	3916.37	3305.8	233865.67	257351.25	234435.92	49664.17	83094.92	59302.86	9190.58	9625.02	22302.03	9663.2	3646.56	3492.54	5642.21	2814.99	3627.62	3116.6	3152.62	5692.06	4409.45	3569.17	6153.55	4444.14	6094.34	3373.98	3357.49	4541.23	2647.86	3364.73	5322.19	5249.36
	51	51	13	225.099335	8.682	0.848432			Carnosine (1)	Carnosine	C9H14N4O3	0.011	0.067787	225.099335	3283.64	1625.01	0	0	0	32021350	27770440	27472378	12511524	14377377	14180875	425700.34	698544.31	974558.75	55231.18	61483.36	68923.65	12516.66	16637.97	18249.24	1657.76	4784.73	3407.35	0	1589.1	0	0	0	0	0	0	0	0	0	0
	52	52	13	174.088318	8.394	0.852201			Citrulline (1)	Citrulline	C6H13N3O3	0.029	0.525898	174.088318	1280.71	1485.65	215.25	0	0	3558095.25	2541933	2898413.75	886897.31	874834.94	863549.44	157178.73	165702.53	116200.03	30469.47	30696.98	25685.38	6792.9	5240.17	8286.05	0	0	0	0	0	0	0	0	0	0	0	0	0	0	1093.93
	53	53	6	112.051636	5.579	0.850303			Creatinine (1)	Creatinine	C4H7N3O	0.029	0	112.051636	1469.09	0	0	0	0	50814.25	67497.95	31078.21	27393.81	26844.7	25949.94	2223.95	6757.72	3532.28	2012.92	1714.32	0	0	0	1688.69	0	0	0	0	0	0	0	0	0	0	0	1571.21	0	0	0
	54	54	14	131.08252	8.63	0.849382			Ornithine (1)	Ornithine	C5H12N2O2	0.021	0.58203	131.08252	0	1843.12	0	0	0	1373303.38	1361630.88	1293603.38	358704.84	495152.25	389391.41	108083.31	143043.5	146005.81	23008.74	29890.58	27488.76	5193.83	6897.25	4969.88	1350.76	0	0	0	1545.4	0	0	0	0	0	0	0	0	0	1207.31
	55	55	26	137.035629	4.489	0.834548			Urocanate (1)	Urocanate	C6H6N2O2	0.016	0.111349	137.035629	18374.98	14634.73	5187.67	7515.71	6046.43	24864074	30680118	25914696	11344761	13271725	13026795	4599841.5	4947271.5	4479625.5	1262029.5	1517414.12	1492440	348652.5	274204.47	306640.09	72651.87	68339.62	77829.98	17898.28	17989.03	22473.56	11694.47	6058.7	6249.37	7461.72	6222.47	6248.71	8309.59	6408.27	5066.2
	56	56	13	175.02478	4.963	0.799508			Ascorbate (1)	Ascorbate	C6H8O6	0.056	0.174361	175.02478	8810.02	2927.7	0	0	0	5551992.5	2840193.25	395124.47	641008.94	562470.25	284742.25	92336.52	62462.82	31443.4	32112.64	33737.12	22348.31	7463.69	8289.02	3382.98	1939.35	1690.82	2132.31	0	0	0	0	0	0	1341.31	0	1961.7	0	0	0
	57	57	21	243.080887	3.616	0.848214			Biotin (1)	Biotin	C10H16N2O3S	0.021	0	243.080887	0	0	0	0	0	11772707	13250388	12724749	6474970.5	8114389.5	8224198	2845852.75	2738720.5	2641562	820150.69	992302.19	992123.69	203975.3	172216.5	198911.94	40785.5	48279.72	58164.38	11794.36	10128.13	13597.16	0	3483.43	1471.84	0	0	0	0	0	0
	58	58	12	440.13269	7.722	0.848749			Folate (1)	Folate	C19H19N7O6	0.014	0.624035	440.13269	1549.39	1736.93	0	0	0	163718.11	119445.91	108281.38	170547.58	182099.52	167602.67	46109.21	42374.28	39230.65	11218.11	14771.12	11385.51	1448.31	3036.05	1820.03	0	0	0	0	0	0	0	0	0	0	0	0	0	0	0
	59	59	13	122.024742	3.196	0.846934			Nicotinate (1)	Nicotinate	C6H5NO2	0.297	0.062523	122.024742	2337.11	1797.81	0	1977.51	2739.14	4781164.5	4523408.5	4926397.5	2342459.5	2917535	2525069.75	982481.19	982683.06	1057914	241614.11	257111.2	274049.59	57020.42	54670.71	54243.66	15584.04	15764.85	14477.45	3557.34	2063.05	4026.47	2081.37	2717.75	2700.04	3014.84	1506.9	2236.83	1769.07	2325.4	2251.7
	60	60	6	218.103363	3.505	0.732277			Panthothenic acid (1)	Panthothenic acid	C9H17NO5	0.121	0.139923	218.103363	1838.83	2369.3	0	0	0	17118230	21214288	18045902	3494730.75	4718604.5	5231039.5	1077730.5	1028187.75	1327336.5	200471.25	308123.94	303338.62	60072.28	50213.92	57047.5	13166.38	20320.1	18434.35	3461.56	2873.19	5039.5	1601.17	0	1415.72	0	0	0	0	0	0
	61	61	8	168.066559	6.407	0.827845			Pyridoxine (1)	Pyridoxine	C8H11NO3	0.261	0.36316	168.066559	31460.4	32906.57	0	0	2305.35	8233137.5	7250897.5	5958632	1457590	1450679.88	1490014.38	241632.58	204566.08	212782.14	44620.16	50652.71	54330.64	13975.46	11529.36	9347.67	2416.34	3490.53	3187.79	0	2133.18	2351.59	0	3742.72	2541.39	1983.21	2878.29	3339.6	0	8055.17	10369.82
	62	62	11	375.131348	4.645	0.855551			Riboflavin (1)	Riboflavin	C17H20N4O6	0.028	0.89487	375.131348	0	1947.51	0	0	0	476895.25	501155.5	374716.03	133192.58	187828.8	197436.39	36413.71	47114.27	33746.69	10466.6	7537.16	13138.68	2191.17	0	0	0	1663.54	0	0	0	0	0	0	0	0	0	0	0	0	0
	63	63	24	167.997116	8.276	0.848142			Cysteic Acid (1)	Cysteic Acid	C3H7NO5S	0.033	0.635793	167.997116	25785.51	29793.91	862.63	2842.72	890.43	39520436	39099360	36696572	14308507	15663967	14701424	2197066.75	2174317.75	2233656.75	371772.41	423244.28	294306.66	78209.73	77261.44	86874.29	14119.83	21056.45	27502.25	5351.51	5005.12	4064.84	1038.66	2288.71	2024.8	1119.43	4955.81	4874.27	0	9246.12	8444.95
	64	64	28	239.016586	8.707	0.853558			Cystine (1)	Cystine	C6H12N2O4S2	0.009	0.06384	239.016586	75469.76	81733.54	0	0	0	25438944	21930168	23813750	8069777.5	10037804	9920601	1050386.62	1090502.75	1438363.5	230734.14	283073.78	307152.03	56481.98	72317.4	80344.02	9340.97	16047.81	23108.42	3806.96	10209.21	8946.25	1448.74	2049.92	5533.66	0	9870.36	10564.23	0	19160.58	20750.91
	65	65	4	134.028198	7.345	0.838066			Homo Cysteine (1)	Homo Cysteine	C4H9NO2S	0.078	0.569238	134.028198	1406.76	0	0	0	0	83905.64	107755	86315.16	13383.62	16439.49	20318.87	2947.77	4585.16	2172.47	0	1835.37	2072.41	0	0	0	0	0	0	0	0	0	0	0	0	0	0	0	0	0	0
	66	66	12	267.047882	8.595	0.854447			Homocystine (1)	Homocystine	C8H16N2O4S2	0.001	0	267.047882	1667.14	4984.48	0	0	0	504130.03	571921.19	545418.75	113616.84	111510.59	132546.33	30824.05	33680.65	30676.63	11928.32	8639.07	6420.39	1683.98	1410.72	0	1172.39	0	0	0	0	0	0	0	0	0	0	0	0	0	0
	67	67	27	164.038651	8.311	0.852635			Methionine Sulfoxide (1)	Methionine Sulfoxide	C5H11NO3S	0	0.279058	164.038651	53532.5	50637.93	453.91	1450.83	0	13931291	17538600	15688980	4809552.5	4772066	5601466	1429093.38	1806861	1830985.62	278717.88	314376.91	276744.5	60414.11	47362.11	64907.61	13611.68	16005.4	17146.96	5327.56	6561.87	6946.89	1456.09	2817.25	6564.35	0	7034.06	6392.38	0	11997.92	13317.63
	68	68	20	124.007339	7.023	0.847614			Taurine (1)	Taurine	C2H7NO3S	0.106	0.430666	124.007339	0	1745.65	0	0	0	53205732	67356408	56833072	19972240	26670154	21088190	4825595.5	5041003	5010282.5	1319309.38	1506451	1207511	240534.98	239974.05	276026.59	50014.5	51769.95	58413.53	10688.75	10468.96	13293.28	2088.23	2419.4	3091.72	0	2297.07	0	0	0	0
	69	69	14	167.021027	5.646	0.850137			Uric Acid (1)	Uric Acid	C5H4N4O3	0.071	0.182717	167.021027	0	0	0	0	0	5217183	6927555.5	5654631.5	1558041	1952922	1943764	327151.62	311437.5	351526.84	67390.5	75302.58	75536.82	18903.19	19618.47	16911.71	3742.82	6099.04	3342.82	0	0	0	0	0	0	0	0	0	0	1600.4	0
	70	70	14	242.078171	6.138	0.851978			Cytidine (1)	Cytidine	C9H13N3O5	0.042	0.315162	242.078171	0	0	0	0	0	2260471.25	2339160.25	2633838.75	664758.5	827614.44	723777.25	160777.78	160880.25	179500.08	42736.35	35976.87	38884.77	9754.79	12640.89	10923.09	1978.99	1960.28	2590.51	0	0	1560.4	0	0	0	0	0	0	0	0	0
	71	71	18	267.073425	5.053	0.84648			Inosine (1)	Inosine	C10H12N4O5	0.01	0.228533	267.073425	0	2433.66	0	0	0	11675408	17656270	12305104	4306477.5	6165816.5	6796492	1305292.62	1462074	1362272.88	330647.47	399100.16	442524.91	69882.95	67831.38	72582.1	23106.63	18499.48	17446.49	1913.44	7649.79	7100.71	0	0	0	0	0	0	0	0	1441.98
	72	72	18	241.082977	1.436	0.853664			Thymidine (1)	Thymidine	C10H14N2O5	0.142	0.063293	241.082977	0	0	0	0	0	8132065.5	7962688	8134824	3106784	4000071	3486929.25	1203045.25	1144279	1121384.12	269093.84	254040.62	304810.91	72605.05	63205.5	57523.64	13296.38	23675.01	21998.83	5703.49	2229.49	5853.24	0	0	0	0	0	0	0	0	0
	73	73	11	125.035583	0.965	0.853652			Thymine (1)	Thymine	C5H6N2O2	0.052	0.54916	125.035583	0	0	141.56	0	0	982525.75	1454601.62	1170094.62	309161.59	504287.59	293643.72	54954.66	77053.88	78392.45	13874.95	20189.69	13546.2	3320.28	3009.13	2156.12	0	0	2625.59	0	0	0	0	0	0	1873.33	0	2139.9	0	2465.53	0
	74	74	16	111.019997	1.051	0.793951			Uracil (1)	Uracil	C4H4N2O2	0.087	0.068721	111.019997	43569.81	58236.52	71872.4	46932.36	47492.68	25476718	23977698	25287626	9221730	10883251	10135458	3035484	3239753	3056549	839668.81	904165.81	920543.19	183958.95	196858.14	205039.75	59325.41	56773.18	63738.34	28991.59	69824.37	68956.8	48763.48	37973.67	27211.97	34245.77	21356.92	60491.19	38806.09	58907.44	26766.88
	75	75	15	243.062225	3.216	0.839341			Uridine (1)	Uridine	C9H12N2O6	0.104	0.125555	243.062225	0	0	0	0	2335.66	6110176.5	8073126.5	6357725.5	2495956.5	3588484.75	3080874.75	929278.44	808425.25	1013624.69	237302.8	256851.58	239089.33	56119.53	51159.7	64133.04	15239.49	16108.45	17777.55	2157.41	2945.84	1999.85	0	1792.38	1411.74	0	0	0	0	0	0
	76	76	23	151.026108	3.745	0.843656			Xanthine (1)	Xanthine	C5H4N4O2	0.101	0.303102	151.026108	4711.18	9087.67	474.69	2334.26	4794.95	61235444	59785988	58538620	13880329	17228888	19209862	3044994	3446417.25	3334780.75	789042.56	992045.25	991719.56	166256.52	142666.86	167587.92	34159.18	36328.34	45918.72	13480.72	11974.31	11522.99	5378.63	3148.87	4308.15	5314.32	2724.61	3458.06	3477.52	5007.55	5144.97
	77	77	28	134.047195	4.855	0.837168			Adenine (1)	Adenine	C5H5N5	0.035	0.227663	134.047195	44357.31	11788.79	17587.85	29911.29	18386.55	47292996	57339588	53774068	23746666	24988670	23828914	7068426	7189470.5	7161728.5	1879562.88	2092518.5	1940774.38	496572.78	400998.41	409011.25	93400.93	87968.09	106098.79	36664.16	35759.11	30747.9	20993.94	15733.44	10761.73	16994.29	12151.4	7744	17783.75	13682.83	12837.07
	78	78	16	150.042053	5.927	0.851811			Guanine (1)	Guanine	C5H5N5O	0.007	0.508483	150.042053	2099.71	1878.62	2871.14	2628.11	2925.37	7548944.5	9612748	7709530	2863851	2892484.75	3202561.75	770397.81	876458	837312.31	173941.17	179767.56	215185.75	33986.61	36247.39	31043.96	11180.3	9290.96	8928.83	2816.01	2750.45	4151.93	1929.14	1371.01	2137.5	2332.88	0	0	2849.02	0	1988.69
	79	79	17	282.084473	6.251	0.85364			Guanosine (1)	Guanosine	C10H13N5O5	0.05	0.324558	282.084473	0	1785.71	0	0	0	5335105.5	6895244.5	5210143.5	1774837.38	1726906.88	1886248.38	348753.41	464589.75	400521.91	80261.09	114712.52	98390.84	21675.23	19617.36	29041.05	9616.39	5385.84	2729.36	0	1801.15	0	0	0	0	0	0	0	0	0	0
	80	80	25	135.031235	4.569	0.844347			Hypoxanthine (1)	Hypoxanthine	C5H4N4O	0.072	0	135.031235	13779.49	10927.78	2416.8	8001.84	14881.57	21181632	23916522	22428976	8509432	12892024	11306948	2832722	2900924.75	2908782.25	828582.5	1084218.75	1059148.62	207156.33	158033.77	180598.45	38618.18	42526.11	55143.89	19236.56	20125.87	16927.47	14286.78	17473.18	18138.92	12752.47	13522.41	13460.25	9381.91	10680.24	12537.8
	81	81	4	266.089386	4.414	0.550245			Adenosine (1)	Adenosine	C10H13N5O4	0.033	0.344067	266.089386	0	0	0	0	0	179480.48	199866.64	149512.3	70559.88	131209.17	96953.01	23533.81	39845.46	26738.29	7516.65	9013.92	10047.82	0	0	1473.87	0	0	0	0	0	0	0	0	0	0	0	0	0	0	0
	82	82	18	283.06842	5.077	0.848735			Xanthosine (1)	Xanthosine	C10H12N4O6	0.044	0	283.06842	7430.36	7046.67	0	0	0	14731412	18440070	15049663	4812030.5	6335951.5	5520501.5	1220718.88	1320898	1101407.38	260500.02	362806.75	354120.25	67380.71	54944.91	54548.97	16067.61	15420.14	17831.92	5730.89	2334.65	5402.9	0	0	0	0	0	0	0	0	2158.45
