## Supplemental Data 4 for "SCALiR: a web application for automating absolute quantification of mass spectrometry-based metabolomics data"

label	metaGroupId	groupId	goodPeakCount	medMz	medRt	maxQuality	adductName	isotopeLabel	compound	compoundId	formula	expectedRtDiff	ppmDiff	parent	Blank_1	Blank_2	Blank_3	Blank_4	Blank_5	Standard_1_1	Standard_1_2	Standard_1_3	Standard_2_1	Standard_2_2	Standard_2_3	Standard_3_1	Standard_3_2	Standard_3_3	Standard_4_1	Standard_4_2	Standard_4_3	Standard_5_1	Standard_5_2	Standard_5_3	Standard_6_1	Standard_6_2	Standard_6_3	Standard_7_1	Standard_7_2	Standard_7_3	Standard_8_1	Standard_8_2	Standard_8_3	Standard_9_1	Standard_9_2	Standard_9_3	Standard_10_1	Standard_10_2	Standard_10_3
	1	1	33	150.077423	5.436	0.811874			3-Methyl adenine	3-Methyl adenine	C6H7N5	0.037	0	150.077423	2015434.62	698862.19	537045.06	265821.22	374031.72	1069333504	1047727104	1056209472	608810432	561501696	527877632	208022784	185435920	216135216	65063648	62395220	57767252	15183819	15723285	15997493	4206578.5	4323817.5	4600536	960621.81	822560.31	936216.31	247615.25	255337.33	350730.25	203992.92	234924.44	269659.5	234547.06	264927.12	257687.5
	2	2	15	162.076813	4.279	0.830519			Acetyl-Threonine	Acetyl-Threonine	C6H11NO4	0.028	4.519001	162.076813	17036.59	15714.71	65622.76	9487.75	18201.39	56472692	48266004	57230812	8174096	7714232.5	7829470	1830951.5	1489006.38	1804706.12	284107.44	273518.34	284595.53	48152.46	45270.79	51677.32	16770.09	19023.96	20140.86	15356.84	15942.01	20938.17	18159.44	23310.02	21113.17	18176.3	21006.52	15106.07	16126.11	18666.43	23217.88
	3	3	33	136.061768	4.83	0.82826			Adenine	Adenine	C5H5N5	0.005	0	136.061768	2117714.75	345601.16	366235.22	166921.62	646005.38	320574336	301863040	301317248	130386632	156704592	144417056	56323788	43965148	51305088	12711156	13624427	14337037	3289103.25	2902723.25	3224994.75	770454	751861	799225.94	173429.05	199502.19	205282.61	80215.95	124016.88	66650.67	63768.95	80316.12	107642.28	56490.99	135065.19	209345.19
	4	4	19	268.103485	4.421	0.844084			Adenosine	Adenosine	C10H13N5O4	0.012	2.048893	268.103485	129622.98	38929	13297.2	14792.14	19961.21	184952048	160373488	166926160	66883708	65773204	70790096	20750874	19179662	21541170	5431840.5	6314294	6348269.5	1059956.12	1186785.12	1202404.88	161582.08	211445.8	214138.7	45784.96	54199.64	45223.02	9255.58	19960.9	21659.41	7058.62	3886.72	9487.25	6473.19	10574.29	17477.12
	5	5	16	348.069397	8.523	0.849418			Adenosine monophosphate	Adenosine monophosphate	C10H14N5O7P	0.006	2.805647	348.069397	7309.44	4493.34	1855.77	1165.83	0	3867418	4004548.75	4496660.5	1061422.5	1279313	1062922.62	210867.12	210030.17	200041.36	47956	55597.84	40652.68	8968.52	8847.2	10016.36	1922.17	4127.44	2280.15	0	921.15	0	0	0	0	775.51	0	0	0	998.78	1014.79
	6	6	35	131.129135	8.663	0.834364			Agmatine	Agmatine	C5H14N4	0.02	0.116365	131.129135	5351071.5	2677860.75	751927.06	545395.81	1026359.5	419296864	430319264	445984032	211360640	207844160	215333952	96710336	94885912	92405688	40984964	40341468	42083820	12825821	13203451	13747959	3451961.25	4068970.75	4030712.25	893384.56	1097108.62	1285536.12	132174.14	338658.88	557956.56	73999.41	207387.02	498426.41	93270.4	481990.97	663650.56
	7	7	35	175.119019	8.628	0.834522			Arginine	Arginine	C6H14N4O2	0.018	0.348535	175.119019	2198643.25	952000.31	828507.56	338946.88	584698.44	310680160	270118304	341933024	116801464	129642216	129702648	35490412	33700116	39325724	7633396	8037512.5	8022992	1107603.38	1336910.38	1436371.62	303443.44	370466.88	411083	77693.92	103468.79	143260.64	41123.72	94995.73	138899.39	46636.47	108013.32	165268.14	65070.43	215355.42	345452.34
	8	8	34	133.06076	8.224	0.850757			Asparagine	Asparagine	C4H8N2O3	0	0.114675	133.06076	90013.91	68284.59	76165.48	23428.2	22738.95	35425372	31703146	36000648	8710305	8444787	8179077.5	2308974.75	2239033.5	2286186	590787.56	576863.81	553731.25	106159.16	113103.3	123237.19	24012.38	27933.06	24112.61	12307.97	10480.39	12093.7	4151.74	8986.2	7352.38	6860.36	17105.76	13304.89	11796	23171.39	25837.05
	9	9	35	134.044739	8.508	0.843863			Aspartate	Aspartate	C4H7NO4	0.035	0.341501	134.044739	378971.34	198183.75	187079.73	49448.2	71695.6	12649247	11865987	12976108	2806320	3261826.25	2948926.75	659111.44	682623.31	720882.44	147351.75	198994.94	169240.56	40838.89	37056.71	48582.32	20986.09	25019.71	23329.92	6635.29	14872.17	17114.95	9310.71	15570.45	20912.21	11455	23477.23	31378.67	18385.87	57666.94	63990.3
	10	10	33	118.086372	7.489	0.836449			Betaine	Betaine	C5H11NO2	0.076	0.96913	118.086372	9422535	6295446.5	4712042.5	4921860	5754220	896729920	818024896	812729024	426760704	399322272	402871808	149724080	136329456	158067136	46912852	46670348	47967652	15878340	14760643	15612528	7110828	7188898	7098861.5	5378444.5	5133655.5	4928286.5	4587840.5	4576203.5	4922187	4731033.5	4801432.5	5298192	4397284	5409861.5	5079713.5
	11	11	27	245.095169	3.617	0.850905			Biotin	Biotin	C10H16N2O3S	0.045	1.120617	245.095169	55687.84	20035.69	8694.84	3587.03	18088.56	236159024	182956048	225843456	99096032	82866528	88649800	28591682	23470326	26597630	6466709.5	6609062.5	7325997.5	1374338.12	1665248	1489418	318357.25	272646.41	304018.22	80850.64	65003.03	67273.97	15657.21	22137.39	23580.79	2729.29	4187.99	6912.46	2619.51	3018.3	5442.42
	12	12	25	227.113739	8.681	0.850971			Carnosine	Carnosine	C9H14N4O3	0.012	0.537485	227.113739	46106.91	22056.09	21486.43	10593.9	10853.71	21372010	17846742	24783802	5887042.5	7033702.5	6975666.5	1482212.5	1507477.38	1699559	370373.16	406169.41	373980.5	83392.19	78842.48	85859.67	18057.44	14701.45	19669.59	4070.1	4471.91	6207.83	1000.3	2754.65	4090.91	0	3296.3	7186.34	1137	10190.7	8204.38
	13	13	19	176.102982	8.4	0.850015			Citrulline	Citrulline	C6H13N3O3	0.005	0.086647	176.102982	16815.88	9495.8	5575.88	2511.31	2898.97	19167892	19546294	21141506	2539387.75	3400382	2512446.75	636846.12	529745.94	542102.06	112432.2	144076.48	116120.62	27498.33	23233.42	23509.43	7578.78	5903.87	8381.86	1013.56	920.9	2670.82	1009.22	0	1538.58	924.68	1517.99	3758.3	0	6214.38	2635.33
	14	14	31	114.066315	5.549	0.822738			Creatinine	Creatinine	C4H7N3O	0.01	1.137057	114.066315	602099.19	159709.67	131502.8	61533.94	153184.06	479042016	435115520	401167200	214187472	221475008	202317392	74990472	69080512	86140872	17758336	18459334	19421766	4200803.5	4800185.5	4168271.75	897436.19	909491.81	1045985.25	209523.14	201995.14	208073.61	72150.04	74919.54	73478.47	63705.62	43750.64	77225.88	59109.39	55001.11	101887.29
	15	15	23	170.011765	8.263	0.8498			Cysteic Acid	Cysteic Acid	C3H7NO5S	0.029	0.089751	170.011765	23607.79	16029.38	18421.63	6391.89	1970.24	12351644	12630331	12896999	4448455.5	3909244.75	4284403.5	1065680.12	1019435.25	1083007.12	218250.75	242883.86	200580.81	39923.68	43979.52	47379.86	12362.33	16027.06	10132.9	1375	2575.61	2827.76	0	1694.01	2754.06	0	0	3220.73	0	3195.09	2250.81
	16	16	26	122.027077	7.601	0.853615			Cysteine	Cysteine	C3H7NO2S	0.032	0.375133	122.027077	24258.29	20642	12907.72	9246.21	8497.88	4450945.5	3903896	4070762	791316.25	796463.25	743849	170762.27	150288.61	147990.95	37700.04	40087.3	40907.04	9282.8	13502.48	10788.36	2652.64	3365.55	5116.85	2310	2516.52	2376.51	1857.57	5109.72	6832.27	4693.69	5401.13	6002.05	4460.48	11349.54	6319.16
	17	17	35	241.030838	8.706	0.85348			Cystine	Cystine	C6H12N2O4S2	0.013	1.20282	241.030838	312368.03	268859.47	270307.72	59041.39	36011.07	51436300	37948904	46812164	12700019	16005568	13990604	4031690	3878656.25	3803231.25	1086504.5	1132983.12	1008090.81	208701.36	193974.42	209363.61	46720.72	54578.3	53293.53	18648.03	23353.84	20178.01	7039.24	19978.36	24886.47	13625.32	33068.32	34204.85	20162.89	73356.91	67524.62
	18	18	18	244.092453	6.151	0.84716			Cytidine	Cytidine	C9H13N3O5	0.013	1.437782	244.092453	15925.75	5772.18	3522.7	4742.51	3793.75	25799018	24097326	23665554	11278137	9128861	10627761	2730699.25	1950726.88	2625844.75	342814	287866.47	355863.75	89311.82	78877.24	86665.76	18304.93	16610.47	23519.86	3401.22	3930.78	3584.67	2917.44	0	2402.44	2595.32	0	3176.19	0	0	0
	19	19	17	112.051498	5.866	0.800782			Cytosine	Cytosine	C4H5N3O	0.013	8.579198	112.051498	115382.75	54199.98	84162.79	44684.63	51891.48	227322192	179992528	198513536	85342192	89082256	86023560	33384376	26222928	32004624	5200023	5661750.5	5406542	973723.31	1000202.31	928337.5	186309.88	150111.62	197156.42	68577.97	48954.72	69287.56	39727.97	40591.98	34276.95	17047.74	25713.25	35860.79	30875.84	26438.08	26327.04
	20	20	19	343.122711	7.998	0.844951			D-Lactose	D-Lactose	C12H22O11	0.07	2.312453	343.122711	23772.25	6767.94	3020.42	2266.67	8373.74	3429401.75	3826876.75	3628330	958415	962009.19	983834.25	242291.2	237765.8	233701.75	68404.78	62134.74	62898.93	18408.62	19817.77	16494.41	2052.54	6925.45	4663.1	1947.07	1370.14	1706.44	0	0	0	0	0	1432.92	0	1859.87	5018.68
	21	21	17	341.002441	10.126	0.831516			Fructose1-6 Bisphosphate	Fructose1-6 Bisphosphate	C6H14O12P2	0.189	2.595311	341.002441	3990.02	3485.45	5864.42	909.49	523.81	1103993.75	1064868.38	1273771	249005.31	241247.92	287837.06	44993.17	47046.41	41767.04	9112.79	9633.66	11263.75	1734.73	1950.55	1363.32	550.02	494.37	579.94	0	503.55	498.8	0	550.63	625.9	482.19	700.21	1020.88	0	615.93	635.21
	22	22	6	104.070076	4.8	0.851235			Gamma-Amino butyrate	Gamma-Amino butyrate	C4H9NO2	2.565	5.058376	104.070076	0	3363.52	0	0	2305.69	466433.12	386182.47	304092.44	105221.19	121044.38	137661.36	47674.45	43428.35	42833.64	10250.71	7351.41	8225.1	2266.95	2521.61	0	2048.18	0	0	0	0	0	0	0	0	0	0	2238.82	4581.62	0	0
	23	23	18	261.036591	8.741	0.850251			Glucose-6-Phosphate	Glucose-6-Phosphate	C6H13O9P	0.061	1.519817	261.036591	8250.32	10519.14	3648.93	1302.66	1309.88	4706539	4180888.75	4609045	1382181.25	1741046.38	1432530.12	341942.22	299094.66	329428.62	60773.06	76334.62	69677.04	17652.11	16557.01	18477.45	3592.77	3503.65	4144.03	1274.01	0	990.81	0	663.83	1029.06	0	0	1805.73	0	1275.56	1771.41
	24	24	35	148.060394	8.315	0.853868			Glutamate	Glutamate	C5H9NO4	0.01	0.309174	148.060394	1799450	651710.75	591747.31	308733.03	785113.5	57526736	53413396	62595036	17080546	15825015	15690625	3339914	3835455	4298980	1229001.5	1276402.88	1427943	278080.47	341911.12	337814.97	105670.2	172029.52	196053.36	27650.52	65528.28	112505.01	32660.99	79261.96	150901.86	27297.99	95949.04	186181.3	80810.41	211560.64	390476.97
	25	25	34	147.07637	8.227	0.854634			Glutamine	Glutamine	C5H10N2O3	0.013	0.311242	147.07637	98386.23	77596.45	83688.27	32504.86	19133.34	167248528	135090912	151732992	34738196	31014112	34318052	4423607.5	4414752.5	4439769.5	1044192.5	1023983.19	978730.5	192918.98	195849.33	231088.17	33520.21	41021.78	47804.82	7505.38	18438.52	16076.86	8170.97	11863.15	7892.84	4690.45	12207	19307.48	9009.67	25392.29	30014.12
	26	26	19	76.03933	8.219	0.828345			Glycine	Glycine	C2H5NO2	0.051	0.301005	76.03933	34095.65	27378.92	20049.95	12490.83	15519.98	6629511.5	6519038	7321994.5	1712618	1673254.88	1744709	354790.84	359058.59	343240.34	68855.65	81378.59	74701.52	20602.95	25361.96	24921.48	17233.36	16244.74	21275.71	12382.44	14026.74	16110.74	10902.41	11517.34	12250.92	13411.06	11467.49	17571.54	10850.65	19455.76	16035.26
	27	27	35	60.055866	6.315	0.827393			Guanidine	Guanidine	CH5N3	0.048	4.065242	60.055866	1028779	557192.94	731961.25	708006.31	801750.56	124550208	120737512	128054848	57650368	57750820	55436612	21507758	21179946	23900074	7102326	7403202.5	7625514	2376877	2367717.25	2414597	1396342.38	1197873.5	1269262.88	678369.56	623857.81	450732.97	531583.69	539575.31	462606	538282.69	492793.66	468978.38	672973.38	572259.88	513478.75
	28	28	31	152.056641	5.903	0.848117			Guanine	Guanine	C5H5N5O	0.045	0.301048	152.056641	39828.76	27045.32	30496.78	11126.31	20269.97	64458220	56601504	59818432	18450328	18792742	19737946	7082768.5	6034526	6516541.5	1604106.12	1537237.38	1578325	348871.62	288080.16	259900.81	62350.14	56510.49	69571.8	23411.85	14202.19	21302.4	13481.62	19979.71	5694.91	17119.93	12054.37	13030.86	16010.35	5482.02	15558.51
	29	29	19	284.098328	6.237	0.837854			Guanosine	Guanosine	C10H13N5O5	0.051	2.148377	284.098328	12097	4591.35	3040.96	2159.74	3660.99	19161632	19026474	19302462	5869584	6070049.5	6387073.5	1720667.62	1321318.62	1493227.38	276047.16	280496.09	269433.78	83288.45	61760.57	70278.77	16372.27	17854.24	18359.36	3372.4	6939.88	6465.08	2487.2	0	0	0	0	0	0	0	3141.84
	30	30	18	180.065674	2.011	0.84865			Hippurate	Hippurate	C9H9NO3	0.008	0.847402	180.065674	2533.65	1616.7	2256.94	1710.94	1836.29	96075392	93720888	86820280	32138000	31240386	30966008	5557244	4710384	5400238.5	889041.44	830656.81	1005565.94	153073.33	116113.91	113117.84	21113.32	21644.43	19911.63	4721.95	5442.2	3951.91	1395.03	0	2108.25	1158.94	1498.9	0	1442.61	1506.73	2049.49
	31	31	35	156.076706	8.608	0.849111			Histidine	Histidine	C6H9N3O2	0.023	0.293294	156.076706	1579695.62	954579.19	864651	284579.47	302166.34	254737264	259000192	226169264	85085992	84057000	76336800	16936932	15454129	16651461	3406276	4086701.25	3704615.75	825101.5	880342.31	907009.75	213003.95	270676.25	287996.69	61470.26	100421.41	117282.56	48067.64	86056.03	119644.66	53296.48	149503.64	181254.33	89213.34	312400.34	338430.06
	32	32	15	136.042679	7.346	0.855274			Homo Cysteine	Homo Cysteine	C4H9NO2S	0.035	0	136.042679	8143.03	5356.36	3065.68	2246.61	1898.25	1597610.88	1408918.88	1177592.12	359699.5	341879.62	357337.22	99797.23	78186.95	81465.44	21705.78	18414.33	18702.47	5160.22	5158.7	3498.5	3705.98	1823.96	1905.91	1766.06	1443.35	2651.04	1509.38	1408.3	0	1516.54	2249.72	0	2596.52	2807.24	1641.24
	33	33	13	269.061951	8.586	0.856892			Homocystine	Homocystine	C8H16N2O4S2	0.014	1.814751	269.061951	2366.35	1235.16	5384.98	861.58	0	948308.5	816091.06	867511.75	264447.03	283389.34	259424.55	70400.35	69412.03	63167.94	17413.55	20618.27	15231.26	3343.78	5715.48	2898.53	0	1182.4	0	0	0	0	0	0	0	0	0	0	0	888.94	0
	34	34	34	137.045792	4.553	0.814734			Hypoxanthine	Hypoxanthine	C5H4N4O	0.039	0	137.045792	396097.66	157953.42	72844.6	102269.75	114074.98	204007872	196044592	193892144	75838008	69056800	74906040	25507258	20654010	26171408	7648897.5	8797573	8494695	2098087.25	2232143	2299666.75	460394.78	535114	568888.81	133953.44	150383.3	128958.16	102005.29	105848.52	95487.62	105654.35	103494.34	94387.16	102824.4	108518.77	108885.97
	35	35	20	269.087494	5.062	0.849323			Inosine	Inosine	C10H12N4O5	0.034	2.0414	269.087494	24758.46	11884.41	3657.87	4071.93	13182.12	38389948	32250070	35168044	10462969	9967181	10811515	3470536.25	2428425	2962664.75	680162.44	588196.94	538101.12	139330.64	108496.05	91053.1	19757.17	23253.26	25983.54	10328.56	9521.92	8798.93	0	0	4261.32	0	0	0	3354.89	2903.94	5249.65
	36	36	0	132.101974	6.938	0.162292			Isoleucine	Isoleucine	C6H13NO2	0.021	0.577539	132.101974	4586863.5	2917629	2826030.25	1130397.38	1922316.38	477676128	538201792	476534432	161795728	143419664	150241808	42323548	33244538	38850624	9057657	9551812	9128473	3044627.75	2478569.25	2763841.25	950006.5	1057275.88	1215840.12	527869.62	696200	858288.75	482481.09	690230.56	912130.5	540919.19	841315.19	1109932.62	624201.69	1269428.88	1541714
	37	37	0	132.101929	6.827	0.415951			Leucine	Leucine	C6H13NO2	0.011	0.231015	132.101929	6267999.5	3168572.75	3485772	1392923.25	2269409	393100896	376040032	394579296	129413504	128864576	126986088	39673724	33459870	35077828	8236168	7984166	9384945	2727822	2744797.75	2748118	941866.81	1097787.12	1176548.12	590743.06	699458	759054.69	526091.5	799052.06	893641.19	477136.47	968536.69	1183198.38	839578.81	1734711.12	1867839.88
	38	38	35	147.112778	8.665	0.839091			Lysine	Lysine	C6H14N2O2	0.019	0.207443	147.112778	2162749	719878.94	619492.31	302436.53	795874.69	109409640	93761688	111863576	36453836	33219288	39115736	9000547	10216608	10335167	2634377.25	3044549.25	2938536.75	696886.44	624397.56	697632.12	176794.5	241664.92	226163	36833.57	81301.4	149264.92	33797.52	74125.81	144633.34	33476	81361.71	236306.64	59972.72	232213.23	309501.75
	39	39	35	150.058289	7.125	0.818034			Methionine	Methionine	C5H11NO2S	0.006	0.305057	150.058289	1521756.88	1024727.06	782748.75	317892.09	337604.44	266883568	237817680	249468608	69239560	75346632	69612584	20462236	16684920	18594998	4021231	4459517.5	4229713	1108563	1106592.75	1062511	232146.52	299458.16	268754.84	101410.44	147253.38	141342.64	80167.08	113498.82	152410.95	72693.99	187400.2	202205.44	122769.79	324685.97	331128.06
	40	40	35	166.053223	8.306	0.849023			Methionine Sulfoxide	Methionine Sulfoxide	C5H11NO3S	0.004	0.091891	166.053223	812613.69	542827.88	422612.88	145739.86	132676.72	310154688	310033760	346458592	107245464	88734464	94456352	12738447	12364749	13975432	3220838	2753905.25	3050538.25	571026	681852.5	704662.69	153537.92	170721.45	181661.2	48656.1	65104.65	56337	27916.82	49232.01	60347.71	31183.5	70682.41	71899.07	36561.81	133340.81	142963.3
	41	41	13	176.055466	5.495	0.849901			N-Acetyl-Aspartate	N-Acetyl-Aspartate	C6H9NO5	0.025	0.693363	176.055466	0	0	3048.49	0	2756.74	3624996.25	3872733.75	3933396	893592.94	805580.31	775649.25	181959.61	126270.28	147610.7	28670.84	34868.57	39498.31	10129.28	4413.77	10432.42	0	0	2506.58	0	0	0	0	0	0	0	0	0	0	0	0
	42	42	19	222.097214	5.374	0.847885			N-Acetyl-Glucosamine	N-Acetyl-Glucosamine	C8H15NO6	0.046	0	222.097214	14751.32	4578.72	0	0	0	29158662	22886242	25441790	9660205	6946831.5	9337185	2660898.75	1723953.12	2418502	431099.22	444419.5	428197.62	125172.15	85756.25	68590.88	30913.92	23148.01	15728.18	5538.04	3564.35	2945.39	0	0	0	0	0	0	0	0	2848.05
	43	43	21	190.070892	4.924	0.851752			N-Acetyl-Glutamate	N-Acetyl-Glutamate	C7H11NO5	0.013	0.561956	190.070892	21406.74	4709.85	7540.4	0	0	65277728	59206528	56871916	16983436	16874710	18105230	4341760	3480415.75	3762422	684176.88	702371.69	742784.81	121194.82	108782.78	109138.29	24547.6	32869.54	29693.97	3558.56	9356.08	7238.56	2242.41	2661.35	1973.43	0	0	2403.75	0	0	3248.78
	44	44	30	189.086975	5.839	0.848457			N-Acetyl-Glutamine	N-Acetyl-Glutamine	C7H12N2O4	0.013	0.080697	189.086975	164645.27	66017.12	20825.47	32276.9	39767.51	296526208	305771136	312446240	109764992	93235672	111615224	29235334	24545864	26649862	5508834.5	4899915.5	5440306.5	1271041.12	1136448.38	1104905.12	190349.62	179377.77	222928.19	52950.55	56050.44	49656.95	9354.88	8817.45	18965.16	3314.53	5733.57	20121.29	4526.75	15320.53	24253.23
	45	45	14	118.049988	3.786	0.854907			N-Acetyl-Glycine	N-Acetyl-Glycine	C4H7NO3	0.092	0.969429	118.049988	2041.54	0	0	0	0	8157640	8284551.5	7707068.5	1963983.12	1664917.62	1819708.5	360462.41	306755.09	379979.59	76849.7	57838.45	68325.34	6362.48	17852.02	13813.48	2559.84	4084.36	2685.58	0	1865.67	2144.24	0	0	1795.67	0	0	1948.82	0	0	4278.7
	46	46	20	174.112457	1.647	0.844231			N-Acetyl-Leucine	N-Acetyl-Leucine	C8H15NO3	0.013	0.087638	174.112457	9992.51	3906.58	4364.54	2624.57	4988.33	51523916	41348588	50995312	24291690	21861558	20455602	7750585.5	8195346.5	7966247.5	2629278.75	2012440.88	2293448	502374.16	572836.25	534913.06	98981.7	95329.77	76680.2	22306.92	24619.05	20606.01	7609.19	9060.16	8606	2286.4	3717.73	2050.21	2495.56	2968.98	3605.83
	47	47	20	192.068848	2.791	0.832259			N-Acetyl-Methionine	N-Acetyl-Methionine	C7H13NO3S	0.183	0.238333	192.068848	10352.77	7834.86	0	0	2412.06	129231656	117057408	117157640	34787572	31116064	35765348	7571133.5	6546944.5	6969628	1747927.38	1638176	1605503.38	307690.97	295094.94	277730.88	46264.41	38823.36	44829.22	15210.58	8622.36	10856.75	2428.55	2355.74	5244.94	0	3124.49	4148.93	2335.86	1847.09	2929.26
	48	48	20	208.096756	2.495	0.807993			N-Acetyl-Phenylalanine	N-Acetyl-Phenylalanine	C11H13NO3	0.025	0.293302	208.096756	364373.47	19869.96	59957.94	16996.19	138900.64	213497408	173645808	203628976	57581372	59029664	54703164	13825713	10659282	12914956	2555375	3504621.75	3292963.25	459993.38	551623.56	548794.56	76726.62	93077.56	86320.38	23829.32	24145.99	33655.14	12584.2	20474.03	26219.09	5768.91	12997.98	20568.73	8163.48	13028.55	19188.78
	49	49	29	123.055328	1.219	0.845018			Nicotinamide	Nicotinamide	C6H6N2O	0.008	0.309999	123.055328	286091.47	47268.48	60938.56	25323.17	105899.37	435664800	453269888	396791776	161449792	180474880	157427888	51650624	50141404	56107312	14398495	14636540	13401875	3580918.75	3503436	3579327.25	850440	841045.5	853939	167395.11	158313.78	186035.77	44337.55	53770.46	72507.38	12585.89	24753.8	33323.98	8857.82	22586.64	31949.17
	50	50	19	124.039352	2.862	0.832961			Nicotinate	Nicotinate	C6H5NO2	0.058	0.369047	124.039352	45499.56	14124.22	7849.82	7980.39	15999.17	91870472	74451360	79250656	25858414	23490704	23989642	9541895	6603482.5	7643304	2583995	2374212.75	2696055.5	595169.12	606272.44	604416.31	108595.66	109314.37	105465.29	32419.43	26493.41	23110.59	9573.72	7469.25	11109.51	4345.21	6026.59	6895.51	5002.67	7160.02	7678.11
	51	51	31	186.016144	9.004	0.826195			O-Phospho-L-Serine	O-Phospho-L-Serine	C3H8NO6P	0.017	0.328117	186.016144	126014.5	132920.89	103544.7	32006.61	16421	22691046	21289482	23480792	5881936	6527906	5888226.5	1331861	1260651.5	1434908.88	246158.67	319523.5	267518.84	39490.78	50140.96	55473.66	13558.41	21492.27	17840.52	7794.08	9884.44	10664.09	6278.7	12397.34	11271.52	9812.07	17067.8	14973.19	10571.57	28263.86	30210.14
	52	52	22	133.097137	8.679	0.85377			Ornithine	Ornithine	C5H12N2O2	0.018	0.114644	133.097137	25767.22	13595.16	11029.76	4677.82	7705.26	9012959	8060218.5	9944556	3271438	2695426.25	3147915.25	640906.19	620388.69	578819.12	90003.91	101346.57	92837.47	18818.29	20862.62	18288.48	6121.49	4591.62	6588.67	2053.54	1631.16	2408.76	864.66	3403.58	3094.03	1347.34	2251.93	3255.69	1151.11	3097.31	7046.26
	53	53	8	220.117844	3.539	0.709272			Panthothenic acid	Panthothenic acid	C9H17NO5	0.08	0.485247	220.117844	29755.48	10175.85	7032.57	2222.61	9675.86	125066456	122680904	133228312	33509494	34202112	34128564	7510318	6168980.5	8146869.5	1038133.31	1156918.88	1281339.62	192009.69	186728.83	182473	43249.02	52160.89	43794.63	11952.75	19569.36	13805.86	3934.89	5798.03	7126.06	3361.13	2189.87	2207.87	2009.11	2173.63	4028.38
	54	54	35	166.086304	6.744	0.801637			Phenylalanine	Phenylalanine	C9H11NO2	0.005	0.275618	166.086304	5926454.5	3664581	3068977.75	1267410.25	1648242	539281344	508180864	444511520	178867856	175932704	179677744	46766516	41916544	45342308	9432837	9526507	10220679	2712944.75	2621049.75	2395630.25	770502.19	905149.5	1026143.06	320339.97	478887.84	549066	239476.58	530453.94	584928.31	245708.39	744834	910229.94	414073.03	1452513	1571558.12
	55	55	32	116.070755	7.676	0.816832			Proline	Proline	C5H9NO2	0.051	1.314613	116.070755	16328585	4733847.5	5140314.5	2364501.75	6448958.5	461428608	519695616	476370816	206202432	202239360	220471760	60461836	55430384	60543340	14421531	14933739	15808785	4277685.5	4578024	5779376	1767739.38	1933512.12	2160967.25	740074.94	1201068.5	1564778.38	827658.75	1313485.38	1850245.12	577329.19	1138173.12	2121779.75	998245.19	2160641.25	3240140.75
	56	56	0	170.081116	6.473	0.101978			Pyridoxine	Pyridoxine	C8H11NO3	0.198	0.358859	170.081116	2076850	1978034.62	1407338	249204.75	96973.4	150131296	130392640	142314304	41282532	39734172	43379328	13180240	11535281	12940557	3666968.75	3865957.25	3830318.75	945193.56	968568.69	977136.81	192175.27	200085.98	213967.45	69201.66	74749.22	78290.68	37344.03	66812.4	82413.42	39561.96	109974.52	102724.82	66965.4	267695.84	231534.61
	57	57	19	377.144684	4.647	0.851195			Riboflavin	Riboflavin	C17H20N4O6	0.047	2.3466	377.144684	16105.21	6338.53	0	0	2643.36	25425738	22821840	24474744	6643008	6537542	6420420.5	1758814.5	1197809.38	1616554.38	296291.53	309877.91	328889.44	95571.32	84364.83	83496.68	20717.97	19296.01	15279.83	3165.09	2267.14	4638.17	0	0	0	0	0	1739.27	0	0	0
	58	58	11	175.061447	2.63	0.852209			Shikimate	Shikimate	C7H10O5	1.094	7.670357	175.061447	0	0	7765.9	0	0	424976.5	453160.59	416325.66	120390.23	138519.42	108846.85	23184.52	20924.45	23409.41	3233.97	5243.97	3428.86	0	0	0	0	1324.86	0	0	0	0	0	0	0	0	0	0	0	0	0
	59	59	14	203.223068	9.633	0.738538			Spermine	Spermine	C10H26N4	0.143	0.225252	203.223068	471556.53	1178827.25	93075.35	22499.67	16435.33	414422176	389008384	408168864	174310304	168857456	166334720	55002176	53235004	61888084	4862051	8698103	11948775	376132.47	968510	1227456.88	44222.12	142673.66	204075.39	7007.13	50495	64123.26	7779.9	44103.39	67090.23	6315.37	53951.78	102454.8	8975.2	148563.95	234593.64
	60	60	31	126.021973	7.014	0.850967			Taurine	Taurine	C2H7NO3S	0.056	0.242161	126.021973	75454.59	38676.96	5439.58	15961.08	13143.81	61728736	63027092	67078820	27094622	27612318	29391390	9044287	8531481	9231689	2485179	2509234.75	2620513.75	632600.31	607888.56	573017.62	114327.65	129172.12	114570.38	26316.37	25886.9	30253.9	4616.95	9937.51	11828.73	0	5854.62	6916.29	3573.75	8235.96	15781.16
	61	61	35	265.111328	7.927	0.832197			Thiamine	Thiamine	C12H16N4OS	0.057	1.61157	265.111328	2378132.75	958910.31	673571.88	403409.16	552832.69	477640064	492242080	493308672	177410416	222706960	236467776	90175752	84252480	93977672	30072832	33657892	29947326	8603415	9301173	8696816	2669313.25	2801291.25	2728837.75	560826.75	647807.19	559247.5	132805.31	152456.59	233428.88	52723.34	114344.09	170607.45	80232.76	178409.88	259883.94
	62	62	33	120.065582	8.057	0.844663			Threonine	Threonine	C4H9NO3	0.041	0.508349	120.065582	317489.41	157358.36	135621.11	41725.71	70747.49	47830144	45702804	44669728	11087237	11005699	10689881	2699494	2467530.5	2878821.75	617307.31	683301.25	577655.31	125233.18	133451.88	138684.89	37837.74	38455.23	48187.59	16320.4	18784.76	29869.13	10390.16	19251.08	27157.57	8149.39	21897.73	25763.65	19110.67	47570.54	58363.44
	63	63	18	243.09729	1.462	0.852724			Thymidine	Thymidine	C10H14N2O5	0.022	1.067059	243.09729	1721.39	0	4293.1	0	0	6214215.5	6557806.5	6121729.5	2546767.25	2033462.88	2447571.75	559587.06	490693.88	531729.5	138021.77	138821.86	154065.2	29603.03	38525.6	44516.32	11168.48	12654.17	9124.64	2205.44	0	3805.18	0	0	1497.07	0	0	0	0	0	0
	64	64	12	127.050224	0.925	0.843564			Thymine	Thymine	C5H6N2O2	0.043	0.180151	127.050224	2698.49	3895.7	57538.36	1782.28	2825.51	2837374	2269541.75	2188692	481246.28	470906.66	601483.44	61329.79	43076.92	60351.01	9157.28	7951.8	13956.6	2830.95	3259.13	3135.81	1569.3	2171.23	2978.29	6635.88	1850.77	1727.75	3038.71	2547.88	1456.62	0	1991.83	3928.76	1978.53	2792.9	2249.2
	65	65	19	343.122711	7.998	0.844951			Trehalose	Trehalose	C12H22O11	0.035	2.312453	343.122711	23772.25	6767.94	3020.42	2266.67	8373.74	3429401.75	3826876.75	3628330	958415	962009.19	983834.25	242291.2	237765.8	233701.75	68404.78	62134.74	62898.93	18408.62	19817.77	16494.41	2052.54	6925.45	4663.1	1947.07	1370.14	1706.44	0	0	0	0	0	1432.92	0	1859.87	5018.68
	66	66	35	205.097153	7.021	0.853908			Tryptophan	Tryptophan	C11H12N2O2	0.026	0	205.097153	900160.69	662117.94	533177.56	217094.2	142460.92	317919008	308565600	332129120	83777032	87783672	92962632	25112378	24639158	27285784	6410633.5	5720348	6660656	1662910	1542976.62	1451372.62	317113.25	329845.47	376157.5	90288.91	148261.58	129688.59	43081.78	84161.3	105310.7	57718.28	121588	120180.12	74951.98	204973.06	234420.8
	67	67	28	138.091324	5.624	0.844317			Tyramine	Tyramine	C8H11NO	0.035	0.110498	138.091324	112779.55	27642.72	18413.15	22637.47	21291.33	125611488	116789976	144438224	47355168	44155904	47946996	17660514	14191425	18166490	4410967.5	4943406.5	4894577.5	847139.56	1004641.81	867143.5	163488.39	174274.88	175356.36	39556.98	51681	34249.3	18222.6	9136.35	15278.98	7616.31	14146.3	10304.92	9055.33	16025.34	8688.99
	68	68	35	182.081116	7.419	0.855305			Tyrosine	Tyrosine	C9H11NO3	0.018	0.335208	182.081116	1302961.62	503464.16	255210.88	155610.23	328259.97	171644800	149829104	161690768	51625552	46902272	49030592	14944020	13396840	14939717	3794546	3870556.25	3741110.75	925710.5	876644.31	940229.81	209276.98	233870.14	247868.86	61716.94	83724.06	99758.06	32543.92	57256.61	97377.87	31284.99	77458.5	112322.7	52340	161451.5	208539.5
	69	69	11	113.035454	1.081	0.848727			Uracil	Uracil	C4H4N2O2	0.013	7.964543	113.035454	1862.47	0	9700.14	1291.59	0	754429.56	642758.19	682781.75	91672.28	104822.66	106368.56	19186.38	16630.2	14283.94	4016.47	4565.77	4696.32	0	1562.82	0	0	0	0	2111.72	0	0	0	0	0	0	0	0	0	1395.4	1293.33
	70	70	10	245.076447	3.14	0.844459			Uridine	Uridine	C9H12N2O6	0.167	1.49427	245.076447	0	0	0	0	0	1247266.38	1135380.62	1360873.88	127887.5	123619.21	139030.06	19097.8	18676.5	22921.22	2989.56	8465.4	8961.21	3442.34	1823.26	1336.7	0	0	0	0	0	0	0	0	0	0	0	0	0	0	1481.69
	71	71	31	139.050201	4.421	0.825766			Urocanate	Urocanate	C6H6N2O2	0.002	0	139.050201	625749.06	194700.8	58734.54	59663.95	89557.91	346960000	367644416	378698496	147679440	145616928	141207504	49828736	47783692	53909644	15295033	18337998	16895390	3985157	3704194	4130386.75	726686.25	920680.5	981953.56	181674.58	201282.44	178329.62	52146.83	63816.58	81963.66	27230.06	40678.38	59892	27363.32	60339.16	81667.95
	72	72	33	118.086372	7.489	0.836449			Valine	Valine	C5H11NO2	0.112	0.96913	118.086372	9422535	6295446.5	4712042.5	4921860	5754220	896729920	818024896	812729024	426760704	399322272	402871808	149724080	136329456	158067136	46912852	46670348	47967652	15878340	14760643	15612528	7110828	7188898	7098861.5	5378444.5	5133655.5	4928286.5	4587840.5	4576203.5	4922187	4731033.5	4801432.5	5298192	4397284	5409861.5	5079713.5
	73	73	14	153.040665	3.717	0.843928			Xanthine	Xanthine	C5H4N4O2	0.02	0.199408	153.040665	2924.46	1803.78	0	0	2221.08	9482139	8121994	8126866	2123137.25	1656145.62	1662641	483812.62	260535.89	374514.91	71409.18	72967.8	64771.98	14281.38	23700.07	13221.83	2910.17	3149.47	4521.41	0	0	0	0	0	0	0	0	2642.54	0	0	0
	74	74	20	285.082428	5.083	0.848139			Xanthosine	Xanthosine	C10H12N4O6	0.049	1.926865	285.082428	27891.94	7793.56	6406.96	2903.13	3835.62	33493734	32733718	33597196	9769004	10883084	11553563	3148208	2277978.25	2575514	502015.62	512515.5	526192.44	139875.97	120943.77	137215.95	32635.89	29507.87	40854.45	6138.42	5734.23	4678.63	2900.56	3111.69	3375.89	0	2634.84	0	0	3216.58	6400.08
