## Supplementary material for "SCALiR: a web application for automating absolute quantification of mass spectrometry-based metabolomics data": Sample Data 1

label	metaGroupId	groupId	goodPeakCount	medMz	medRt	maxQuality	adductName	isotopeLabel	compound	compoundId	formula	expectedRtDiff	ppmDiff	parent	Std_1	Std_2	Std_3	Std_4	Std_5	Std_6	Std_7	Std_8	Sample_1	Sample_2	Sample_3
	15	15	13	259.02301	9.343	0.838621			D-Glucose 6-Phosphate	D-Glucose 6-Phosphate	C6H13O9P	0.052	2.120729	259.02301	19909364	4351173	937401.81	170670.45	35654.36	8028.06	3121.45	1454.02	154568.33	119694.81	99507.15
	24	24	7	115.003967	2.403	0.750462			Fumarate	Fumarate	C4H4O4	0.33	2.454596	115.003967	17045386	5775193.5	1424549.12	364245.5	77585.84	16131.97	4783.98	1773.99	277095.72	405902.78	226587.36
	26	26	13	150.042526	6.552	0.83916			Guanine	Guanine	C5H5N5O	0.109	2.644114	150.042526	13179696	6506335.5	2443513.75	765609.31	201420.7	48285.02	11312.07	5144.02	136461.86	355341.34	367256.09
	34	34	14	131.0466	8.965	0.848603			L-Asparagine	L-Asparagine	C4H8N2O3	0.008	2.910956	131.0466	18491520	5239882.5	868949.19	168256.78	30511.17	7024.71	1385.47	273.6	13012084	14245021	9576661
	37	37	15	174.088776	9.084	0.847637			L-Citrulline	L-Citrulline	C6H13N3O3	0.299	2.103592	174.088776	35089584	12773712	3381167.75	575646	125435.19	24420.71	6604.3	659.29	107030.88	105006.57	68820.12
	54	54	13	104.035614	8.899	0.849043			L-Serine	L-Serine	C3H7NO3	0.023	2.860052	104.035614	6710486	1982959.5	433262.84	85911.99	13812.01	3955.35	1458.34	1492.06	278038.75	296390.28	181312.45
	58	58	6	116.072021	8.569	0.839006			L-Valine	L-Valine	C5H11NO2	0.008	2.760661	116.072021	634318.31	170481.52	43574.21	10775.99	2184.09	380	441.85	361.44	10860.96	11942.17	7304.44
	62	62	15	188.056885	5.018	0.796836			N-Acetyl-L-Glutamate	N-Acetyl-L-Glutamate	C7H11NO5	0.22	2.353043	188.056885	689358784	246486640	77262680	20608536	5901022.5	1596296.12	387125.5	92033.95	182665.33	3290639.75	2046984.62
	70	70	0	218.103867	4.296	0.206863			Pantothenate	Pantothenate	C9H17NO5	0.069	2.168799	218.103867	317095904	59863488	19989834	5444382	1322704.62	330497.62	86719.63	20695.06	31547.96	41918.9	41702.96
	75	75	12	124.007683	7.553	0.842155			Taurine	Taurine	C2H7NO3S	0.038	2.337901	124.007683	23196454	6676986	2174757.5	539220.5	111049.73	26984.89	6316.37	976.02	1820956	1788723.88	2076633
