## Supplementary material for "SCALiR: a web application for automating absolute quantification of mass spectrometry-based metabolomics data": Sample Data 2

peak_label	Sample_1	Sample_2	Sample_3	Std_1	Std_2	Std_3	Std_4	Std_5	Std_6	Std_7	Std_8
D-Glucose 6-Phosphate	160173.2656	134129.4375	120652.0625	21047736	4509362.5	988417	190866.4063	40648.82031	10720.25684	5025.288574	2544.763672
Fumarate	288052.1563	419993.4063	248160.6406	18307764	6283951.5	1523609.75	372649.4063	82076.13281	21248.76953	6633.226074	3758.766357
Guanine	144809.5469	397689.9063	388854.375	13578100	7017882.5	2654957.75	807482.5625	207491.6563	50808.33594	15185.63086	8751.129883
L-Asparagine	3511.608154	2418.319824	3361.550781	19759002	5383859.5	929744.3125	191813.5156	31398.78516	9707.544922	2601.440674	1575.338989
L-Citrulline	2250.02832	2512.43335	2542.12793	36868292	13852746	3873510.75	675010.875	133272.25	32535.38086	7407.849609	1977.882202
L-Serine	299276.5313	348562.3125	187494.3594	7729850.5	2174729	491234.625	94400.88281	16942.50586	4861.080566	1717.210693	3426.303467
L-Valine	12133.2207	14121.51367	9179.90625	746156.1875	186301.3281	54106.44531	14428.26953	2936.403809	1139.989136	1272.418823	1084.323242
N-Acetyl-L-Glutamate	223152.2656	354475.0938	134882.8594	728751936	258142064	79220120	20986890	6096899.5	1706369.625	428363.3125	95551.5
Pantothenate	55196.65625	73129.59375	61563.85938	352198304	61403976	21025150	5640665.5	1386081.625	367201.5625	99865.00781	27874.26758
Taurine	7521.077148	9001.958008	9985.228516	25942528	7012805.5	2329556	597071.6875	144089.5781	30436.53516	7558.009766	2928.072998
