## Supplementary material for "SCALiR: a web application for automating absolute quantification of mass spectrometry-based metabolomics data": Sample Data 4

peak_label	Std_1	Std_2	Std_3	Std_4	Std_5	Std_6	Std_7	Std_8
D-Glucose 6-Phosphate	250.000	62.500	15.630	3.906	0.977	0.244	0.061	0.015
Fumarate	250.000	62.500	15.630	3.906	0.977	0.244	0.061	0.015
Guanine	25.000	6.250	1.560	0.391	0.098	0.024	0.006	0.002
L-Asparagine	500.000	125.000	31.250	7.813	1.953	0.488	0.122	0.031
L-Citrulline	500.000	125.000	31.250	7.813	1.953	0.488	0.122	0.031
L-Serine	250.000	62.500	15.630	3.906	0.977	0.244	0.061	0.015
L-Valine	500.000	125.000	31.250	7.813	1.953	0.488	0.122	0.031
N-Acetyl-L-Glutamate	500.000	125.000	31.250	7.813	1.953	0.488	0.122	0.031
Pantothenate	250.000	62.500	15.630	3.906	0.977	0.244	0.061	0.015
Taurine	125.000	31.250	7.810	1.953	0.488	0.122	0.031	0.008
